# The Evolution of Human Ageing Under the Shadow of Demographic Transition

**DOI:** 10.64898/2025.12.03.691940

**Authors:** Handan Melike Dönertaş, Linda Partridge

## Abstract

The demographic transition has the potential to reshape the selective environment acting on the human genome. Here, we apply Hamilton’s force-of-selection framework to demographic schedules from 175 countries spanning 74 years (1950 to 2023). In post-transition populations, we observe an extension-dilution trade-off. The age at which selection intensity halves increased by 1.7 years since 1950, yet peak intensity declined by 29.4%. This decline was disproportionately severe at later ages. The ratio of selection intensity at age 20 to intensity at age 40 rose from 17.3 to 25.1, steepening the gradient favouring alleles with early benefits over late-life costs. Post-transition demography allows humans to function for decades beyond ancestral baselines, yet selection pressure to maintain late-life somatic integrity has never been weaker.
