## Supplemental Table 1 for "The Evolution of Human Ageing Under the Shadow of Demographic Transition"

Location	Years_Excluded	Year_Range
American Samoa	74	1950-2023
Andorra	74	1950-2023
Anguilla	74	1950-2023
Antigua and Barbuda	74	1950-2023
Aruba	60	1950-2009
Bahamas	7	1950-1956
Belize	14	1950-1963
Bermuda	74	1950-2023
Bonaire Sint Eustatius and Saba	74	1950-2023
British Virgin Islands	74	1950-2023
Brunei	13	1950-1962
Cayman Islands	74	1950-2023
Cook Islands	74	1950-2023
Djibouti	14	1950-1963
Dominica	74	1950-2023
Falkland Islands	74	1950-2023
Faroe Islands	74	1950-2023
French Guiana	38	1950-1987
French Polynesia	17	1950-1966
Gibraltar	74	1950-2023
Greenland	74	1950-2023
Grenada	41	1950-1990
Guam	26	1950-1975
Guernsey	74	1950-2023
Isle of Man	74	1950-2023
Jersey	64	1950-2013
Kiribati	56	1950-2005
Liechtenstein	74	1950-2023
Maldives	14	1950-1963
Marshall Islands	74	1950-2023
Mayotte	42	1950-1991
Micronesia (country)	40	1950-1989
Monaco	74	1950-2023
Montserrat	74	1950-2023
Nauru	74	1950-2023
New Caledonia	18	1950-1967
Niue	74	1950-2023
Northern Mariana Islands	74	1950-2023
Palau	74	1950-2023
Qatar	19	1950-1968
Saint Barthelemy	74	1950-2023
Saint Helena	74	1950-2023
Saint Kitts and Nevis	74	1950-2023
Saint Lucia	18	1950-1967
Saint Martin (French part)	74	1950-2023
Saint Pierre and Miquelon	74	1950-2023
Saint Vincent and the Grenadines	25	1950-1974
Samoa	6	1950-1955
San Marino	74	1950-2023
Sao Tome and Principe	31	1950-1980
Seychelles	63	1950-2012
Sint Maarten (Dutch part)	74	1950-2023
Tokelau	74	1950-2023
Tonga	42	1950-1991
Turks and Caicos Islands	74	1950-2023
Tuvalu	74	1950-2023
United Arab Emirates	5	1950-1954
United States Virgin Islands	42	1950-2023
Vanuatu	25	1950-1974
Vatican	74	1950-2023
Wallis and Futuna	74	1950-2023
Western Sahara	29	1950-1978
