## Supplemental Table 2 for "The Evolution of Human Ageing Under the Shadow of Demographic Transition"

Location	Year	Growth_Rate_Percent
Afghanistan	1981	-13.9
Afghanistan	1992	12.3
Afghanistan	1993	11.3
Bosnia and Herzegovina	1992	-10.7
Burundi	1994	11
Curacao	2018	14.1
East Timor	1999	-29.1
Eritrea	1991	-14.1
Hong Kong	1964	37.9
Hong Kong	1967	-33
Hong Kong	1968	10.4
Hong Kong	1969	10
Jordan	1990	10.5
Jordan	2006	10.1
Kosovo	1998	-12.7
Kuwait	1955	11
Kuwait	1956	10.5
Kuwait	1958	11.4
Kuwait	1959	10.8
Kuwait	1960	10.6
Kuwait	1961	10.7
Kuwait	1962	10.7
Kuwait	1963	10.4
Kuwait	1990	-71.1
Kuwait	1991	36.1
Lebanon	2013	14.2
Liberia	1990	-29.9
Liberia	1997	14.2
Macao	1964	37.1
Macao	1973	-24.1
Oman	2011	18
Oman	2012	11
Rwanda	1994	-41.8
Rwanda	1996	22.6
Somalia	1978	11.1
Somalia	1979	13.5
Ukraine	2022	-14.8
