## Supplemental Table 3 for "The Evolution of Human Ageing Under the Shadow of Demographic Transition"

Location	Year	Stage	s0	age_50	R0	T
Afghanistan	1979	Pre-transition	0.2089	31.7	4.37	29.7
Afghanistan	1980	Pre-transition	0.9123	35.4	4.48	32.7
Afghanistan	1982	Pre-transition	0.2583	32.2	4.11	30.2
Afghanistan	2000	Pre-transition	0.2875	31.9	6.02	29.9
Armenia	1992	Post-transition	0.2665	27.1	2.46	25.9
Bhutan	1992	Post-transition	1.9467	35.5	4.48	33.2
Bhutan	1995	Post-transition	0.2122	30.7	3.94	29.1
Bosnia and Herzegovina	1993	Post-transition	0.2132	29.5	1.44	27.6
Burundi	1993	Pre-transition	3.021	38.3	4.37	35.3
Burundi	1996	Pre-transition	0.2157	33.3	4.78	31.2
Central African Republic	2014	Pre-transition	0.2072	30.8	3.97	28.9
Chad	1980	Pre-transition	0.271	30.8	4.5	28.7
Equatorial Guinea	1972	Pre-transition	0.2395	31.4	3.68	29.5
Equatorial Guinea	1973	Pre-transition	0.2528	31.5	3.7	29.6
Equatorial Guinea	1974	Pre-transition	0.2414	31.3	3.5	29.4
Equatorial Guinea	1975	Pre-transition	0.2158	30.9	3.21	29
Eswatini	1994	Mid-transition	0.2652	31.7	4.12	29.5
Guadeloupe	2022	Mid-transition	0.2215	35.8	2.09	33.2
Guinea-Bissau	1964	Pre-transition	0.216	32.9	3.11	30.8
Hong Kong	1961	Post-transition	0.7	33.5	5.03	31.3
Hong Kong	1962	Post-transition	1.7743	35	5.17	32.6
Hong Kong	1963	Post-transition	2.2585	35.2	5.25	32.8
Iraq	2006	Mid-transition	0.2077	31.9	4.06	29.8
Kosovo	1999	Post-transition	0.8518	33.2	2.39	31.1
Lebanon	2019	Mid-transition	0.2114	32.8	2.34	30.5
Liberia	1994	Pre-transition	0.3209	33.7	3.8	31.2
Libya	1982	Mid-transition	0.2069	32.3	6.66	30.4
Libya	1983	Mid-transition	0.2444	33.1	6.49	31
Libya	2011	Mid-transition	0.7732	36.7	2.67	34.3
Macao	1954	Post-transition	0.2092	33	4.64	30.8
Macao	1955	Post-transition	0.2299	33.1	4.63	30.9
Macao	1956	Post-transition	0.2698	33.4	4.58	31.1
Macao	1957	Post-transition	0.2892	33.5	4.55	31.2
Macao	1958	Post-transition	0.3238	33.8	4.5	31.4
Macao	1959	Post-transition	0.3752	34.1	4.46	31.8
Macao	1960	Post-transition	0.3233	34.1	4.49	31.8
Malawi	1994	Mid-transition	0.2731	32.3	4.24	30.3
Palestine	1966	Mid-transition	0.2329	32	5.9	29.8
Palestine	1967	Mid-transition	0.2828	32.3	5.76	30
Palestine	1968	Mid-transition	0.2843	32.4	6.01	30.1
Palestine	1969	Mid-transition	0.2262	31.9	6.04	29.7
Sierra Leone	1991	Pre-transition	0.3336	33.6	4.04	31
Somalia	1981	Pre-transition	0.3287	34.4	4.88	32.1
Somalia	1988	Pre-transition	0.3493	33.9	4.72	31.6
Somalia	1991	Pre-transition	0.8935	37.3	2.74	34.3
South Sudan	2014	Pre-transition	0.208	32.1	3.31	30.2
South Sudan	2016	Pre-transition	0.379	34	2.67	31.7
South Sudan	2017	Pre-transition	0.4599	34.5	2.55	32.1
Syria	2012	Mid-transition	0.2001	32	3.04	29.8
Syria	2013	Mid-transition	0.993	34.7	3.1	32.2
Syria	2014	Mid-transition	0.5083	33.6	3.01	31.2
Syria	2015	Mid-transition	0.2238	32.1	2.82	30
Togo	1993	Pre-transition	0.4933	35.1	4.51	32.6
