## Supplemental Table 5 for "The Evolution of Human Ageing Under the Shadow of Demographic Transition"

Decade	Decade_label	n_country_years	n_countries	s0_mean	s0_sd	s0_median	s0_min	s0_max	age_50_mean	age_50_sd	age_50_median	AUC_mean	decline_rate_mean	T_mean	R0_mean
1950	1950s	1746	175	0.07223064696622081	0.019324582369075555	0.0702438577586495	0.02433010307583199	0.3751681893478181	29.502777984779595	1.230782314302797	29.491479428191326	2.009204361720722	-0.0026016438507861363	27.77143550734748	3.632844806578349
1960	1960s	1741	175	0.07877051051797154	0.07064376613289293	0.07459645141074965	0.020207126649625748	2.25847856889394	29.311663187203763	1.2364859974031057	29.196161741912178	2.193516947788014	-0.0028396840099652047	27.603585726942008	3.9002238742589967
1970	1970s	1747	175	0.07423869529615545	0.020240363071353844	0.07285844284845228	0.008083771641674408	0.2527782050379619	29.045461499993845	1.1655417057748287	29.002073583594523	2.0340182805974667	-0.0026721634770911313	27.327806466528152	3.692254108963973
1980	1980s	1749	175	0.06996052381200783	0.02898977172447335	0.06916366131532674	0.0157449661441369	0.9123471808041408	28.984156119282275	1.3150776692262405	28.991668176924975	1.9110260884755612	-0.002522167349275632	27.215926946737948	3.4464327582735277
1990	1990s	1736	175	0.07108939711862593	0.09223860258089144	0.0644011969668041	0.00933446547171541	3.0209794886350894	29.23133186104276	1.6003688180433495	29.12796889484035	1.9726218200800283	-0.002559849205970403	27.39916589296054	3.0102419931792372
2000	2000s	1749	175	0.061423442252894214	0.01891522616070275	0.06149008091173087	0.008670725225565593	0.28746383807813397	29.725542732205426	1.6781326819431115	29.527876712069943	1.6992490850310438	-0.002240876194994198	27.77789204029907	2.702991181667486
2010	2010s	1746	175	0.06206567455514939	0.03819875763082537	0.06099162568198177	0.008246347316345248	0.992950916233473	30.30026059022546	1.990590775651803	29.91714378494974	1.7518935836847913	-0.002280319809711234	28.265724203642677	2.5618663184825863
2020	2020s	699	175	0.05661820231329006	0.018713566975001015	0.05850702777145176	0.004058831260969691	0.22146518160526157	30.771597805657827	2.1789726534774245	30.42391634376053	1.6132487651651777	-0.0020937145559963457	28.70225074234215	2.330037393697782
