## Supplemental Table 6 for "The Evolution of Human Ageing Under the Shadow of Demographic Transition"

Period	Response	Predictor	Std. Coef.	Std. Error	p-value	Significance	R2	Adj. R2
1950s	age_5	T	0.6530479187146816	0.03688608261449305	1.982733390949596e-40	***	0.8061142145930477	0.8015521961128841
1950s	age_5	TFR	0.2524820560522314	0.084762202952133	0.0033182945709183654	**	0.8061142145930477	0.8015521961128841
1950s	age_5	e0	-0.45062507343263464	0.06840280164721389	5.361602097852314e-10	***	0.8061142145930477	0.8015521961128841
1950s	age_5	r	-0.13821588923318834	0.05452472986296645	0.012149711282136207	*	0.8061142145930477	0.8015521961128841
2010s	age_5	T	0.731218866229378	0.05751205855471615	1.8613112747409946e-26	***	0.6398703299486843	0.6313966906533592
2010s	age_5	TFR	0.5510794211820518	0.12580369665038732	2.065604523590635e-5	***	0.6398703299486843	0.6313966906533592
2010s	age_5	e0	-0.2947432042677746	0.10629712357847754	0.00617759218034262	**	0.6398703299486843	0.6313966906533592
2010s	age_5	r	0.016548588961089447	0.07795336825711521	0.832136434616325		0.6398703299486843	0.6313966906533592
1950s	age_50	T	0.9910206043478023	0.008787539220981406	1.0240209990077758e-161	***	0.9889958765515988	0.9887369559998718
1950s	age_50	TFR	0.0148211743721557	0.020193285111984007	0.46398083970745074		0.9889958765515988	0.9887369559998718
1950s	age_50	e0	0.022665428727781937	0.0162959105357457	0.16608388590089318		0.9889958765515988	0.9887369559998718
1950s	age_50	r	-0.009659518113647255	0.012989674376426565	0.458126564034949		0.9889958765515988	0.9887369559998718
2010s	age_50	T	0.946992215361731	0.007209021509004051	7.490834612574333e-173	***	0.9943415990215475	0.9942084601749956
2010s	age_50	TFR	-0.025819376115872247	0.015769241753049595	0.103412298295912		0.9943415990215475	0.9942084601749956
2010s	age_50	e0	0.046073654020301724	0.013324131833908555	6.879126601737429e-4	***	0.9943415990215475	0.9942084601749956
2010s	age_50	r	-0.03144344906814691	0.009771298795194566	0.0015462852781911915	**	0.9943415990215475	0.9942084601749956
1950s	s0	T	-0.26941270235127396	0.03975658586133312	1.9332731063182878e-10	***	0.7747633472289137	0.7694636612813588
1950s	s0	TFR	2.0840466670868163	0.09135846261262118	1.2957212969528674e-53	***	0.7747633472289137	0.7694636612813588
1950s	s0	e0	1.3389245538294987	0.07372596014776271	1.1597673499033125e-41	***	0.7747633472289137	0.7694636612813588
1950s	s0	r	-1.299824245909298	0.05876788617046836	6.6297365328479104e-52	***	0.7747633472289137	0.7694636612813588
2010s	s0	T	-0.35692211848502736	0.04107351381094278	2.9402136380677505e-15	***	0.816318763771916	0.8119968523312553
2010s	s0	TFR	1.3403134944602217	0.0898455037376438	1.034787394162151e-32	***	0.816318763771916	0.8119968523312553
2010s	s0	e0	0.12086776456081764	0.0759144513877962	0.11320704259359045		0.816318763771916	0.8119968523312553
2010s	s0	r	-1.0696220661761415	0.05567212908353759	1.8241342896489817e-44	***	0.816318763771916	0.8119968523312553
