## Supplemental Table 7 for "The Evolution of Human Ageing Under the Shadow of Demographic Transition"

Period	Response	n	R2	Adj_R2	RMSE	MAE	AIC	BIC	Shapiro_W	Shapiro_p	Resid_min	Resid_max
1950s	s0	175	0.7747633472289137	0.7694636612813588	0.47323312033692505	0.3602326143832503	246.7699816477233	265.7586974912644	0.9680333185084875	4.7469821995080997e-4	-1.4330508168756753	2.2099014462581885
1950s	age_50	175	0.9889958765515988	0.9887369559998718	0.10460039552019769	0.0838208901372181	-281.53429451148276	-262.54557866794164	0.9951436183628617	0.8416369365199357	-0.29507148689272583	0.24926148399175588
1950s	age_5	175	0.8061142145930477	0.8015521961128841	0.4390647635978071	0.34131373389029923	220.5405635938331	239.52927943737419	0.9907902993341058	0.3223040471866303	-1.0099286370524347	1.2247062134714417
2010s	s0	175	0.816318763771916	0.8119968523312553	0.4273542197801767	0.30914473926249647	211.07876732845492	230.067483171996	0.9191929445917417	2.907861162761761e-8	-1.019792005210287	2.5564051697393935
2010s	age_50	175	0.9943415990215475	0.9942084601749956	0.07500711471970903	0.05949603738581916	-397.9318208338162	-378.94310499027506	0.9833770922296576	0.03508912804016408	-0.15451490587787606	0.2545654035639177
2010s	age_5	175	0.6398703299486843	0.6313966906533592	0.5983909977785856	0.4350688263520936	328.89967293265227	347.8883887761933	0.9094170282203449	6.527028075957654e-9	-3.4450359145921623	1.2533719475492546
